# Lipidomic analysis of human TANGO2-deficient cells suggests a lipid imbalance as a cause of TANGO2 deficiency disease

**DOI:** 10.1101/2024.02.29.581305

**Authors:** Mahsa Mehranfar, Paria Asadi, Rozmehr Shokohi, Miroslav P. Milev, Chiara Gamberi, Michael Sacher

## Abstract

TANGO2 deficiency disease (TDD) is a multisystem disease caused by variants in the *TANGO2* gene. Symptoms include neurodevelopmental delays, seizures and potentially lethal metabolic crises and cardiac arrhythmias. While the function of TANGO2 remains elusive, vitamin B5/pantothenic acid supplementation has been shown to alleviate symptoms in a fruit fly model and has also been used to treat individuals suffering from TDD with success. Since vitamin B5 is the precursor to the lipid activator coenzyme A (CoA), we hypothesized that TANGO2-deficient cells would display changes in the lipid profile compared to control and that these changes would be rescued by vitamin B5 supplementation. In addition, the specific changes seen might point to a pathway in which TANGO2 functions. Indeed, we found profound changes in the lipid profile of human TANGO2-deficient cells as well as an increased pool of free fatty acids in both human cells devoid of TANGO2 and *Drosophila* harboring a previously described TANGO2 loss of function allele. All these changes were reversed upon vitamin B5 supplementation. Pathway analysis showed significant increases in triglyceride as well as in lysophospholipid levels as the top enriched pathways in the absence of TANGO2. Consistent with a defect in triglyceride metabolism, we found changes in lipid droplet numbers and sizes in the absence of TANGO2 compared to control. Our data will allow for comparison between other model systems of TDD and the homing in on critical lipid imbalances that lead to the disease state.
