## Supplementary file 2 for "Lipidomic analysis of human TANGO2-deficient cells suggests a lipid imbalance as a cause of TANGO2 deficiency disease"

### Sheet: Human fibroblast
Fatty acids/Fatty alcohol	Control-1	Control-2	Control-3	Control+B5-1	Control+B5-2	Control+B5-3	Patient-1	Patient-2	Patient-3	Patient+B5-1	Patient+B5-2	Patient+B5-3	P/C ratio	PB5/CB5 ratio
12:0;0	0.351309	0.772217	1.19312	0.206955	6.14078	0.198226	0.405489	0.53651	0.634046	0.17434	0.139522	0.430684	0.680312	0.113741
14:0;0	41.897	42.636	62.2843	44.131	73.4925	59.0004	76.9982	65.81	93.7502	45.2774	35.8625	104.546	1.61124	1.05131
14:1;0	5.25609	5.25327	8.00842	0.189119	0.316175	6.49345	2.23463	1.34305	7.78516	0.601395	3.13859	6.17654	0.613618	1.4169
15:0;0	15.0953	12.2028	23.2635	12.6099	20.5103	16.093	32.525	26.6989	30.2423	18.5615	14.6997	28.6546	1.76945	1.25812
15:1;0	0.740908	0.412393	0.933658	0.132498	0.556962	0.725997	6.5614	2.33681	2.10369	1.40807	0.780647	3.72071	5.27174	4.17492
16:0;0	1428.71	1432.63	2325.62	1539.79	2306.63	2097.4	2721.67	2640.09	2699.74	1242.64	1012.98	2012.42	1.55419	0.718062
16:1;0	313.225	304.814	447.789	274.645	429.659	378.088	408.889	369.622	519.022	226.24	177.416	367.192	1.21739	0.71217
16:2;0	28.825	26.4979	41.2201	31.3855	49.7471	45.1376	51.9555	40.321	50.0308	16.8013	19.3726	34.1851	1.47403	0.55721
17:0;0	35.0011	33.046	55.5261	48.8112	73.4223	68.615	91.0122	88.6624	81.1389	44.31	36.8217	63.1707	2.1106	0.75611
17:1;0	11.1745	8.10722	12.2273	9.9932	14.3407	14.2637	31.3779	32.3473	34.0015	15.2796	12.8421	25.4752	3.10155	1.38861
18:0;0	1504.37	1342.06	2080.47	1464.92	2236.9	1995.03	2543.52	2503.34	2499.21	1067.11	789.723	1749.52	1.5316	0.633042
18:1;0	2010.5	1814.38	2849.41	2220.67	3289.93	2997.32	3577.31	3654.78	3516.2	1719.27	1373.05	2826.98	1.6104	0.695741
18:2;0	792.444	774.381	1133.82	1202.91	1818.71	1633.32	1331.09	1424.62	1318.2	715.504	585.055	1173.02	1.5085	0.531387
18:3;0	33.5589	30.8879	46.4674	33.0436	50.2168	47.4681	98.2146	102.365	99.9172	41.2225	36.8189	68.9346	2.70927	1.12428
19:0;0	1.35787	0.973464	0.351505	0.174452	1.55371	0.773857	2.42792	1.96036	2.59081	1.03368	1.75827	0.473814	2.60138	1.30525
19:1;0	7.7815	6.64395	8.41622	7.41419	11.3339	11.192	16.4757	17.7327	19.8896	8.07175	6.49002	12.252	2.36839	0.89558
19:2;0	0.17475	0.205063	0.0568476	0.247871	0.479811	0.336496	2.25274	1.69563	2.24632	0.77462	1.19017	1.80397	14.1865	3.54148
20:0;0	31.3958	24.2433	36.7036	20.5678	34.6972	26.8443	41.9277	36.4178	38.6745	15.2851	9.23074	26.612	1.26724	0.62268
20:1;0	57.4104	47.8024	93.9458	52.1655	82.8238	76.1105	110.463	85.184	80.7737	43.7657	31.7686	84.3704	1.38795	0.757484
20:2;0	94.54	83.7366	121.231	131.137	196.001	181.01	188.64	175.975	183.741	93.4717	71.3927	148.626	1.83086	0.616927
20:3;0	287.36	261.82	387.577	248.614	381.399	346.351	730.231	683.069	710.301	315.929	245.713	501.352	2.26697	1.08873
20:4;0	1010.33	1009.51	1442.11	841.242	1278.1	1132.33	1662.9	1641.72	1622.37	659.084	589.118	1131.64	1.42318	0.731882
20:5;0	14.2555	14.4952	20.4908	13.8424	22.2368	19.5667	31.3482	30.108	31.4633	12.1142	12.1133	24.0288	1.88701	0.867203
21:3;0	0.067967	0.00329616	0.452882	0.0485723	0.19722	0.145176	1.23818	0.646869	1.01233	0.674701	0.3797	1.27153	5.52783	5.94915
22:0;0	10.1756	7.06331	11.0682	6.05418	9.49387	7.70307	13.6015	12.3315	13.2513	5.93053	2.34432	7.2162	1.38425	0.66625
22:1;0	30.4068	14.1978	17.1896	10.6221	15.4077	23.8183	17.8015	14.4671	23.7702	5.79968	19.4496	11.9773	0.90686	0.7468
22:2;0	6.9782	6.65578	13.1106	11.493	10.6644	15.9386	16.8051	19.5188	16.137	7.50038	4.94824	11.6075	1.96155	0.63146
22:3;0	34.7378	21.4577	48.5476	17.4726	25.886	28.1218	67.4695	54.4915	59.0264	41.5927	32.4443	64.2032	1.72792	1.93396
22:4;0	351.168	323.867	455.256	315.142	472.571	434.513	880.92	863.245	860.618	381.214	287.731	593.936	2.30452	1.03326
22:5;0	161.188	162.064	215.245	175.564	231.705	206.65	311.189	265.921	288.742	131.986	113.375	232.12	1.6079	0.777759
22:6;0	43.6188	40.4242	58.8541	50.2562	78.2396	71.4909	76.4388	70.1308	70.5497	39.0776	31.884	63.1039	1.51941	0.670372
24:0;0	2.3755	2.10088	4.87399	2.05369	2.95114	2.44343	2.28462	1.62652	1.3183	1.83656	0.611411	2.7471	0.559276	0.697487
24:1;0	3.15675	1.92573	4.45463	2.96285	4.00538	3.38713	5.35341	2.90671	2.65674	2.88802	0.860907	2.16417	1.14467	0.571019
24:2;0	2.19641	1.64515	2.4667	2.06551	3.04575	4.07785	2.55135	1.88732	2.07025	1.53058	1.41589	2.07563	1.03181	0.546526
24:3;0	1.19807	1.09463	1.64559	0.843671	1.31488	1.52863	3.23339	2.1671	2.7772	1.2126	1.08642	1.39347	2.07645	1.00144
24:4;0	6.82184	6.69512	13.8053	7.6845	9.90616	7.31881	10.6573	8.57855	18.1203	5.21817	4.07084	8.09649	1.36724	0.697947
24:5;0	6.45172	5.85605	8.00621	3.10873	6.86574	4.45225	19.8468	18.539	27.0063	6.05384	8.02459	13.2298	3.21907	1.89289
24:6;0	0.298078	0.175753	0.156955	0.864267	0.419966	1.05749	0.710859	0.324083	0.692835	1.27461	0.266519	0.741587	2.73908	0.9748
O-16:0;0	46.331	64.5276	92.0946	19.333	28.7428	25.1502	136.612	146.196	134.487	14.5835	12.7758	25.4551	2.05611	0.721254
O-16:1;0	209.046	208.986	307.208	176.545	267.114	240.391	347.765	323.937	324.953	150.634	125.251	246.244	1.37424	0.763292
O-16:2;0	32.5008	30.4224	48.6832	29.9142	45.2131	42.0933	56.9689	58.1258	55.1276	18.1923	15.0166	29.761	1.5252	0.537192
O-17:0;0	2.14878	2.13253	3.97325	2.3464	3.71097	3.83162	3.06021	2.56524	2.51778	1.86424	1.61091	2.95821	0.986513	0.650557
O-17:1;0	10.2495	10.8276	17.3662	10.273	16.2853	15.3031	16.9807	14.9157	14.9981	8.96094	7.40893	13.8769	1.21983	0.722545
O-17:2;0	0.227603	0.229892	0.975364	0.362121	0.268948	1.18609	0.518912	0.332949	0.436181	0.34172	0.190596	0.226086	0.898931	0.417355
O-18:0;0	51.3977	50.2043	71.9024	30.5529	47.0948	41.0105	98.7083	101.562	95.2876	18.3552	17.1127	32.53	1.70346	0.573058
O-18:1;0	233.067	231.655	337.063	199.196	314.938	268.431	390.461	386.529	365.786	153.436	125.021	250.122	1.42529	0.675444
O-18:2;0	79.8816	76.8778	108.063	85.4805	128.097	115.01	128.48	120.36	118.487	72.7288	58.7958	112.928	1.38707	0.743949
O-20:1;0	0.0997069	0.0972795	0.126454	0.0852445	0.146051	0.124631	0.115844	0.106982	0.0933071	0.0391899	0.0434198	0.0790274	0.977408	0.454131
O-20:2;0	0.0495653	0.0454597	0.0741188	0.0563676	0.0734384	0.0698999	0.0738933	0.0631184	0.0527524	0.0328614	0.0276632	0.0526479	1.12191	0.566696

### Sheet: Drosophila Melanogaster
Fatty acids/Fatty alcohol	Control-1	Control-2	Control-3	Control+B5-1	Control+B5-2	Control+B5-3	Tango2 mutant-1	Tango2 mutant-2	Tango2 mutant-3	TANGO2 mutant+B5-1	TANGO2 mutant+B5-2	TANGO2 mutant+B5-3	TM/C ratio	TM+B5/C+B5 ratio
10:0;0	48.3653	31.205	46.7794	42.6141	83.3103	69.7352	41.0206	58.0497	70.2709	52.276	72.3053	63.4478	1.34026	0.961001
10:1;0	0.207801	0.272104	0.238618	1.20136	1.48748	1.50453	0.164318	1.51045	0.449762	1.33298	0.523483	0.388147	2.9568	0.535275
11:0;0	1.21513	1.37348	0.981082	1.02385	2.38157	1.41669	2.50091	4.71692	6.25561	1.46458	2.06216	1.83495	3.7744	1.1119
11:1;0	0.211313	0.242936	0.102893	0.0638717	0.350883	0.19693	0.444984	0.785039	1.19287	0.154551	0.330481	0.168868	4.34879	1.06902
12:0;0	1183.69	959.377	1139.96	1315.24	3871.75	2635.76	940.504	1653.26	1557.1	1204.13	1877.97	1552.84	1.26435	0.592493
12:1;0	42.4045	48.1365	57.5999	62.7978	166.766	129.942	50.3675	85.8172	82.2393	50.317	74.3436	62.6499	1.47443	0.521022
13:0;0	24.0233	35.0909	23.6259	11.2752	29.4988	16.1838	57.6209	93.0525	133.031	26.2711	28.8986	32.3637	3.42886	1.53681
13:1;0	4.15945	3.23451	3.29857	3.65096	11.8773	7.37735	3.99767	7.90798	7.60911	3.38154	4.55391	3.49393	1.82508	0.498978
14:0;0	3674.04	2375.85	2866.95	2470.76	7465.11	4831.35	1865.02	3415.03	3760.89	2852.42	4240.25	3691.66	1.01392	0.730288
14:1;0	572.399	546.405	594.734	544.604	1587.11	1066.72	366.398	662.767	667.489	518.356	691.186	580.401	0.990147	0.559631
15:0;0	70.5486	86.5498	61.0591	24.8452	84.1065	50.2207	145.582	215.467	354.832	72.4749	84.016	87.5407	3.28149	1.53313
15:1;0	11.3421	9.50947	9.01563	9.99028	27.3052	14.0393	14.3762	24.0195	30.2399	8.95981	13.5209	11.9664	2.29802	0.67103
16:0;0	1332.05	759.691	1151.91	654.744	2514.16	1908.55	871.597	1356.73	1857.96	987.776	1469.05	1267.6	1.25978	0.733525
16:1;0	3244.67	2349.76	2861.07	2155.53	7253.26	4737.3	2137.47	3805.04	4321.77	2675.86	4045.9	3431.42	1.21392	0.717737
16:2;0	10.8641	7.00899	6.34942	7.11189	38.0769	26.2108	9.89486	12.2996	21.974	16.5519	23.8401	19.647	1.82345	0.840888
17:0;0	56.3237	37.5085	41.235	12.5538	73.6334	40.0013	71.0692	83.3996	162.342	29.0502	45.3593	41.0282	2.34558	0.914804
17:1;0	34.3787	24.0016	27.334	17.3323	66.583	43.8632	41.977	60.3087	84.4116	19.7801	29.0112	26.9546	2.17813	0.592791
17:2;0	8.44587	6.96367	4.8168	0.702594	3.49211	1.94037	15.0559	17.6014	24.2385	2.46349	3.77086	3.81828	2.81295	1.63855
18:0;0	111.723	45.4118	104.219	25.1318	264.34	190.913	134.203	86.6687	103.113	42.988	179.952	162.125	1.23964	0.801576
18:1;0	1368.86	869.788	1441.33	720.409	3213.05	2524.37	1121.12	1609.72	1856.26	991.654	1483.12	1375.75	1.2465	0.596257
18:2;0	696.229	320.175	732.098	246.1	1581.87	1342.8	505.947	616.872	777.005	418.417	477.863	515.314	1.08654	0.445189
18:3;0	79.1918	28.2272	74.564	22.3678	150.3	127.477	48.1351	53.9083	72.5798	38.7737	45.2435	51.4024	0.959558	0.45118
19:0;0	3.91982	1.90076	3.15258	1.04418	15.7757	3.28464	4.77364	7.03402	11.0956	3.55695	5.24429	5.32686	2.55242	0.702732
19:1;0	6.48615	3.52131	4.32875	3.34983	18.9142	9.592	4.64594	7.13579	8.54476	5.14043	7.35979	6.18036	1.41784	0.586406
19:2;0	3.17416	1.57782	1.41502	0.284003	1.96895	1.61989	2.92007	4.24401	4.67263	0.603332	1.11201	1.20053	1.91936	0.752903
19:3;0	0.0886265	0.0183787	0.0265106	0.0269266	0.0406102	0.013243	0.0129083	0.0519052	0.0328717	0.0151793	0.0405185	0.0757958	0.731637	1.6278
20:0;0	15.9281	4.54121	14.0755	5.24519	44.6665	42.532	14.3231	15.2567	23.6975	8.79159	7.40818	8.73492	1.54227	0.269728
20:1;0	9.13637	3.64278	7.35051	4.40636	31.1758	25.9525	4.57371	5.57566	7.98597	4.1973	5.94696	6.7029	0.900927	0.273783
20:2;0	8.80107	3.52316	7.11636	3.57452	27.9507	31.1862	6.2578	7.22499	9.68543	3.51307	5.57362	7.14763	1.19174	0.258874
20:3;0	0.317331	0.0272787	0.148323	0.100243	0.65894	0.549215	0.0395045	0.232258	0.17043	0.200975	0.218769	0.203553	0.897063	0.476382
20:4;0	0.136667	0.146548	0.176045	0.154349	0.241226	0.195472	0.18201	0.192691	0.196682	0.327309	0.219832	0.202987	1.24414	1.26915
20:5;0	0.333847	0.114356	0.106144	0.17608	0.121661	0.33309	0.112506	0.191337	0.221106	0.177808	0.23421	0.121405	0.946967	0.845588
21:1;0	0.16063	0.0510119	0.0910149	0.0157298	0.501656	0.195163	0.142896	0.195442	0.184057	0.148495	0.0775811	0.0811559	1.72603	0.431173
21:2;0	0.244594	0.0671148	0.143433	0.0142242	0.342637	0.0881089	0.0706979	0.0924399	0.10928	0.025632	0.243331	0.103331	0.598533	0.836674
22:0;0	1.59885	0.474714	0.826541	0.426539	3.64119	1.93246	0.768117	0.97512	2.25908	0.755692	3.79126	1.18933	1.38006	0.956017
22:1;0	10.1746	0.489555	1.79826	0.82778	5.66192	7.55956	0.450115	0.963005	11.1878	9.97425	0.375904	10.3953	1.01111	1.47662
22:2;0	1.55375	0.0894815	0.239942	0.128104	0.272962	0.245537	0.48531	0.141899	0.607676	0.185933	0.122774	0.157104	0.655746	0.720397
22:3;0	0.428052	0.207374	0.239705	0.348046	2.10271	1.08047	0.431941	0.196468	0.519912	0.533533	0.470323	0.662593	1.31217	0.471918
22:4;0	0.043058	0.0213069	0.0170634	0.0522613	0.0978639	0.0800787	0.0836253	0.093632	0.103639	0.0504742	0.0715696	0.0962271	3.44961	0.948163
23:1;0	0.205699	0.0184268	0.0837205	0.27662	0.392432	0.160809	0.0783345	0.127205	0.157787	0.0269719	0.0229451	0.0189183	1.18022	0.0829479
24:0;0	0.6722	0.0846622	0.181592	0.0759514	1.46684	0.53392	3.42054	0.381074	0.633719	0.344208	0.227355	0.420944	4.72621	0.477923
24:1;0	2.96191	1.2431	2.12282	1.56677	5.9013	2.83218	2.45496	3.84375	4.583	1.89955	3.51185	4.88443	1.71966	0.999571
24:2;0	0.207901	0.128384	0.276214	0.144209	0.695088	0.405961	0.42539	0.249845	0.725815	0.302498	0.303553	0.337258	2.28743	0.757521
24:3;0	0.312012	0.0975147	0.153797	0.569463	0.434799	0.704127	0.0800234	0.206875	0.305598	0.184591	0.276872	0.646634	1.05179	0.648621
O-16:0;0	1.7416	0.370956	0.92951	0.359929	3.67906	2.58617	0.651283	0.784296	0.881926	0.322626	0.474051	0.563821	0.761819	0.205354
O-16:1;0	0.465773	0.155591	0.268706	0.134721	0.859601	0.659248	0.244219	0.220403	0.330973	0.111526	0.143128	0.178604	0.893856	0.262014
O-16:2;0	0.0756989	0.0272448	0.0858224	0.013518	0.197137	0.112684	0.0329657	0.0805282	0.0483593	0.0305156	0.0244213	0.0295063	0.857427	0.26116
O-17:0;0	0.328509	0.133283	0.320949	0.215079	1.466	1.23004	0.185702	0.241903	0.266616	0.147508	0.125599	0.174489	0.88691	0.153754
O-17:1;0	0.551851	0.18043	0.483863	0.182949	1.54187	1.17762	0.335892	0.349592	0.423961	0.176892	0.189958	0.198163	0.912264	0.194668
O-17:2;0	0.0331242	0.0145186	0.018317	0.0174962	0.0176065	0.0098236	0.019982	0.0195165	0.0153307	0.0155247	0.0138437	0.0221452	0.831252	1.14662
O-18:0;0	37.6426	12.5561	23.2888	13.7335	86.7498	77.4155	18.6853	20.4504	25.8546	12.0654	15.644	19.9758	0.884373	0.268047
O-18:1;0	5.23415	2.07179	5.22579	1.99351	18.0862	15.3677	3.73506	3.84011	4.45175	1.98616	3.06023	3.81857	0.959717	0.250088
O-18:2;0	0.785399	0.176476	0.617905	0.246963	2.04862	1.72087	0.605733	0.685543	0.673919	0.314146	0.405601	0.504407	1.24397	0.304785
